# Using data-dependent and independent hybrid acquisitions for fast liquid chromatography-based untargeted lipidomics

**DOI:** 10.1101/2023.10.12.562117

**Authors:** Kanako Tokiyoshi, Yuki Matsuzawa, Mikiko Takahashi, Hiroaki Takeda, Mayu Hasegawa, Junki Miyamoto, Hiroshi Tsugawa

**Affiliations:** Department of Biotechnology and Life Science, Tokyo University of Agriculture and Technology, 2-24-16 Nakamachi, Koganei-shi, Tokyo 184-8588, Japan; RIKEN Center for Sustainable Resource Science, 1-7-22 Suehiro-cho, Tsurumi-ku, Yokohama, Kanagawa 230-0045, Japan; RIKEN Center for Brain Science, 2-1 Hirosawa, Wako, Saitama 351-0106, Japan; Department of Applied Biological Science, Tokyo University of Agriculture and Technology, Fuchu-shi, Tokyo 183-8509, Japan; RIKEN Center for Integrative Medical Sciences, 1-7-22 Suehiro-cho, Tsurumi-ku, Yokohama, Kanagawa 230-0045, Japan; Molecular and Cellular Epigenetics Laboratory, Graduate School of Medical Life Science, Yokohama City University, Tsurumi-ku, Yokohama, Kanagawa 230-0045, Japan

## Abstract

Untargeted lipidomics using liquid chromatography coupled with tandem mass spectrometry (LC-MS/MS) has become an essential technique for large cohort studies. When a fast LC gradient of less than 10 min is used for the rapid screening of lipids, the annotation rate decreases because of the lower coverage of the MS/MS spectra caused by the narrow peak width. We propose a systematic procedure to achieve a high annotation rate in fast LC-based untargeted lipidomics by integrating data-dependent acquisition (DDA), and sequential window acquisition of all theoretical mass spectra data-independent acquisition (SWATH-DIA) techniques with the updated MS-DIAL program. Our strategy uses variable SWATH-DIA methods for quality control (QC) samples, which are a mixture of biological samples analyzed multiple times to correct MS signal drifts. In contrast, biological samples are analyzed using DDA to facilitate the structural elucidation of lipids using the pure spectrum to the maximum extent. We demonstrate our workflow using an 8.6 min LC gradient, where QCs are analyzed using five different SWATH-DIA methods. The results indicated that using both DDA and SWATH-DIA achieves 2.0-fold annotation coverage from publicly available benchmark data obtained by a fast LC-DDA-MS technique and offers 94.5% lipid coverage compared with the benchmark dataset from a 25 min LC gradient. Our study demonstrated that harmonized improvements in the analytical conditions and informatics tools provide a comprehensive lipidome in fast LC-based untargeted lipidomics, not only for large-scale studies but also for small-scale experiments, contributing to both clinical applications and basic biology.
