## Supplementary Tables 1, 2, 3, 4 for "Using data-dependent and independent hybrid acquisitions for fast liquid chromatography-based untargeted lipidomics"

### Sheet: TableS1
	Table S1. MS methods and the annotation results of analyzing fecal samples to determine the isolation window.
	Isolation window (Da)	MS2 acquisition range (Da)	MS1 accumulation time (msec)	MS2 accumulation time (msec)	Total scan time (msec)	Windows per cycle	Annotation rate (POS)	Annotation rate (NEG)	Sample
	10	600 - 810	100	15.8	525	19	96	128	Mouse feces
	20	600 - 810	100	31.6	509	10	278	143	Mouse feces
	30	600 - 810	100	47.4	515	7	307	166	Mouse feces
	40	600 - 810	100	60	476	5	276	165	Mouse feces
	50	600 - 810	100	75	472	4	291	170	Mouse feces

### Sheet: TableS2
	Table S2a. MS-DIAL parameters for positive ion mode data
	Table S2b. MS-DIAL parameters for negative ion mode data
Table S2a. MS-DIAL parameters for positive ion mode data

### Sheet: TableS3
	Table S3. Detail of Adduct form used for the calculation of the annotation rate.
	Lipid Class	Adduct form used for the annotation count
	ADGGA	[M-H]-
	AHexBRS	[M+CH3COO]-
	AHexCAS	[M+CH3COO]-
	AHexCer	[M+CH3COO]-
	AHexCS	[M+CH3COO]-
	AHexSIS	[M+CH3COO]-
	AHexSTS	[M+CH3COO]-
	ASM	[M+H]+
	BASulfate	[M-H]-
	BileAcid	[M-H]-
	BMP	[M+NH4]+
	BMP	[M-H]-
	BRSE	[M+NH4]+
	CAR	[M+H]+
	CASE	[M+NH4]+
	CE	[M+NH4]+
	Cer_ADS	[M+CH3COO]-
	Cer_AP	[M+CH3COO]-
	Cer_AS	[M+CH3COO]-
	Cer_BDS	[M+CH3COO]-
	Cer_BS	[M+CH3COO]-
	Cer_EBDS	[M+CH3COO]-
	Cer_EODS	[M+CH3COO]-
	Cer_EOS	[M+CH3COO]-
	Cer_NDS	[M+CH3COO]-
	Cer_NP	[M+CH3COO]-
	Cer_NS	[M+CH3COO]-
	CerP	[M-H]-
	CL	[M-H]-
	CL	[M-2H]2-
	CoQ	[M+H]+
	DCAE	[M+NH4]+
	DEGSE	[M+NH4]+
	DG	[M+NH4]+
	DGCC	[M+H]+
	DGDG	[M+CH3COO]-
	DGGA	[M-H]-
	DGMG	[M+CH3COO]-
	DGTS	[M+H]+
	DHSph	[M+H]+
	DLCL	[M-H]-
	DMPE	[M-H]-
	DSMSE	[M+NH4]+
	EGSE	[M+NH4]+
	EtherDG	[M+NH4]+
	EtherDGDG	[M+CH3COO]-
	EtherLPC	[M+H]+
	EtherLPE	[M+H]+
	EtherLPG	[M-H]-
	EtherMGDG	[M+CH3COO]-
	EtherOxPC	[M+CH3COO]-
	EtherOxPE	[M-H]-
	EtherPC	[M+CH3COO]-
	EtherPE	[M+H]+
	EtherPE	[M-H]-
	EtherPG	[M-H]-
	EtherPI	[M-H]-
	EtherPS	[M-H]-
	EtherSMGDG	[M-H]-
	EtherTG	[M+NH4]+
	FA	[M-H]-
	FAHFA	[M-H]-
	GD1a	[M-H]-
	GD1a	[M-2H]2-
	GD1a	[M+2NH4]2+
	GD1b	[M-H]-
	GD1b	[M-2H]2-
	GD1b	[M+2NH4]2+
	GD2	[M-H]-
	GD2	[M-2H]2-
	GD3	[M-H]-
	GD3	[M-2H]2-
	GDCAE	[M+NH4]+
	GLCAE	[M+NH4]+
	GM1	[M-H]-
	GM1	[M-2H]2-
	GM1	[M+2NH4]2+
	GM3	[M-H]-
	GM3	[M-2H]2-
	GPNAE	[M-H]-
	GQ1b	[M-2H]2-
	GQ1b	[M+2NH4]2+
	GT1b	[M-2H]2-
	GT1b	[M+2NH4]2+
	HBMP	[M+NH4]+
	Hex2Cer	[M+H]+
	Hex3Cer	[M+H]+
	HexCer_AP	[M+H]+
	HexCer_EOS	[M+H]+
	HexCer_HDS	[M+H]+
	HexCer_HS	[M+H]+
	HexCer_NDS	[M+H]+
	HexCer_NS	[M+H]+
	KDCAE	[M+NH4]+
	KLCAE	[M+NH4]+
	LCAE	[M+NH4]+
	LDGCC	[M+H]+
	LDGTS	[M+H]+
	LNAPE	[M-H]-
	LNAPS	[M-H]-
	LPA	[M-H]-
	LPC	[M+H]+
	LPE	[M+H]+
	LPG	[M-H]-
	LPI	[M-H]-
	LPS	[M-H]-
	MG	[M+NH4]+
	MGDG	[M+CH3COO]-
	MGMG	[M+CH3COO]-
	MIPC	[M-H]-
	MLCL	[M-H]-
	MMPE	[M-H]-
	NAE	[M+H]+
	NAGly	[M+NH4]+
	NAGlySer	[M+NH4]+
	NAOrn	[M+H]+
	NGcGM3	[M-H]-
	NGcGM3	[M+NH4]+
	OxFA	[M-H]-
	OxPC	[M+CH3COO]-
	OxPE	[M-H]-
	OxPG	[M-H]-
	OxPI	[M-H]-
	OxPS	[M-H]-
	OxTG	[M+NH4]+
	PA	[M-H]-
	PC	[M+CH3COO]-
	PE	[M-H]-
	PE_Cer	[M-H]-
	PEtOH	[M-H]-
	PG	[M-H]-
	PhytoSph	[M+H]+
	PI	[M-H]-
	PI_Cer	[M-H]-
	PMeOH	[M-H]-
	PS	[M-H]-
	PT	[M+H]+
	PT	[M-H]-
	SHex	[M+CH3COO]-
	SHexCer	[M+H]+
	SHexCer	[M-H]-
	SISE	[M+NH4]+
	SL	[M-H]-
	SM	[M+CH3COO]-
	SMGDG	[M-H]-
	SPE	[M-H]-
	Sph	[M+H]+
	SQDG	[M+NH4]+
	SQDG	[M-H]-
	SSulfate	[M-H]-
	ST	[M+NH4]+
	ST	[M+H-H2O]+
	STSE	[M+NH4]+
	TDCAE	[M+NH4]+
	TG	[M+NH4]+
	TG_EST	[M+NH4]+
	TLCAE	[M+NH4]+
	VAE	[M+Na]+
	Vitamin_D	[M+H]+
	Vitamin_E	[M-H]-

### Sheet: TableS4
	Table S4. Annotation results from several LC-MS measurements.
	Plasma volume (μL)	Extraction solvent used	Extract resuspension after extraction solvent used	MS Instrument	MS/MS acquisition	LC running time	Number of LC-MS data analyzed simultaneously	Annotated lipids count	Reference
	20	MeOH, Water, CHCl3	Nothing	Sciex TripleTOF 6600	DDA	25	4	495	DM0031 at http://prime.psc.riken.jp/menta.cgi/prime/drop_index
	25	MeOH, MTBE, Water	MeOH	Thermo Q Exactive Plus	DDA	6.8	3	236	DM0031 at http://prime.psc.riken.jp/menta.cgi/prime/drop_index
	20	MeOH, MTBE, Water	MeOH	Sciex ZenoTOF 7600	DDA	8.6	4	325
	20	MeOH, MTBE, Water	MeOH	Sciex ZenoTOF 7600	DIA	8.6	5	350
	20	MeOH, MTBE, Water	MeOH	Sciex ZenoTOF 7600	DDA and DIA	8.6	4 DDA and 5 DIA	416
	20	MeOH, MTBE, Water	MeOH	Sciex ZenoTOF 7600	DDA and DIA	8.6	20 DDA and 5 DIA	468
