## Supplementary Data 2 for "Using data-dependent and independent hybrid acquisitions for fast liquid chromatography-based untargeted lipidomics"

### Sheet: Srm1950
	MS Instrument	Sciex ZenoTOF7600									Sciex TripleTOF 6600	Thermo Q Exactive Plus
	LC running time (min)	8.6									25	6.8
Ontology	Lipidclass	SWATH(1 set)	DDA(1 sample)	DDA(4 samples)	DDA(6 samples)	DDA(7 samples)	DDA(10 samples)	DDA(20 samples)	DDA(4 samples)+SWATH(1 set)	DDA(20 samples)+SWATH(1 set)	DDA(4 samples)	DDA(3 samples)
BileAcid	Sterol Lipids	0	0	0	0	0	0	0	0	0	1	0
BRSE	Sterol Lipids	0	0	0	0	0	0	0	0	0	1	0
CAR	Fatty acyls	8	2	3	4	4	4	4	8	8	12	9
CASE	Sterol Lipids	0	0	0	0	0	0	0	0	2	2	0
CE	Sterol Lipids	20	12	13	13	13	13	13	18	22	28	13
Cer_NDS	Sphingolipids	2	0	2	2	2	2	2	2	2	1	0
Cer_NP	Sphingolipids	3	0	0	0	0	1	2	3	3	3	0
Cer_NS	Sphingolipids	11	7	8	10	10	11	13	13	16	14	3
CoQ	Prenol Lipids	1	0	0	0	0	0	1	1	1	0	1
DG	Glycerolipids	15	12	13	15	18	18	20	20	20	36	9
DMPE	Glycerophospholipids	6	2	4	4	5	5	5	6	6	5	3
DSMSE	Sterol Lipids	0	0	0	0	1	1	2	0	2	2	1
EtherLPC	Glycerophospholipids	3	2	5	5	5	7	7	6	7	9	0
EtherLPE	Glycerophospholipids	1	0	0	0	0	0	1	1	1	2	1
EtherPC	Glycerophospholipids	10	3	6	6	8	10	11	13	14	29	12
EtherPE	Glycerophospholipids	14	4	7	8	8	9	12	15	16	19	6
EtherTG	Glycerolipids	1	5	8	10	10	10	14	8	14	8	0
FA	Fatty acyls	39	34	34	35	38	38	41	40	41	38	24
GD1a	Sphingolipids	0	0	0	0	0	0	0	0	0	2	0
GD3	Sphingolipids	0	0	0	0	0	0	0	0	0	1	0
GM3	Sphingolipids	2	0	0	1	1	1	2	2	2	7	0
Hex2Cer	Sphingolipids	5	1	1	1	1	1	1	5	5	3	0
Hex3Cer	Sphingolipids	1	0	0	1	1	1	1	1	1	1	0
HexCer_HS	Sphingolipids	0	0	0	1	1	1	2	0	2	0	0
HexCer_NS	Sphingolipids	4	1	3	3	3	3	4	5	5	5	3
LPC	Glycerophospholipids	16	13	15	16	16	17	20	20	22	20	20
LPE	Glycerophospholipids	3	2	2	2	2	2	3	3	4	8	6
MG	Glycerolipids	2	1	2	2	2	2	2	2	2	10	0
OxFA	Fatty acyls	2	2	4	4	5	5	6	5	7	3	0
OxPC	Glycerophospholipids	1	0	2	2	2	2	2	2	2	5	0
OxTG	Glycerolipids	3	5	7	9	9	9	9	7	9	7	0
PC	Glycerophospholipids	19	24	24	25	27	28	28	27	31	26	26
PE	Glycerophospholipids	12	5	8	10	10	12	12	12	12	9	7
PI	Glycerophospholipids	10	11	11	11	11	11	11	13	13	13	8
SHexCer	Sphingolipids	2	0	1	1	1	1	1	3	2	2	0
SISE	Sterol Lipids	1	0	0	0	1	1	1	0	2	1	0
SM	Sphingolipids	16	20	25	25	25	25	25	28	31	37	18
SSulfate	Sterol Lipids	2	2	2	2	2	2	2	2	2	3	1
ST	Sterol Lipids	1	1	1	1	1	1	1	1	1	1	1
TG	Glycerolipids	109	96	112	115	118	120	120	119	132	117	64
TG_EST	Glycerolipids	4	0	1	1	1	1	1	4	5	0	0
Vitamin_E	Prenol Lipids	1	1	1	1	1	1	1	1	1	0	0
Total		350	268	325	346	363	376	403	416	468	491	236

### Sheet: Feces_B6J
	MS Instrument	Sciex ZenoTOF7600
	LC running time (min)	8.6
Ontology	Lipidclass	SWATH(1 set)	DDA(1 sample)	DDA(5 samples)	DDA(6 samples)	DDA(10 samples)	DDA(19 samples)	DDA(19 samples)+SWATH(1 set)
BileAcid	Sterol Lipids	2	2	2	2	2	2	2
CAR	Fatty acyls	7	2	4	4	6	7	7
CASE	Sterol Lipids	4	3	6	7	8	9	11
CE	Sterol Lipids	12	7	8	8	11	11	14
Cer_AP	Sphingolipids	14	7	12	12	12	15	15
Cer_AS	Sphingolipids	1	1	4	4	4	6	6
Cer_BDS	Sphingolipids	2	2	3	3	3	4	5
Cer_EBDS	Sphingolipids	7	4	4	4	5	5	8
Cer_NDS	Sphingolipids	7	4	8	8	8	8	10
Cer_NP	Sphingolipids	15	11	14	15	15	15	17
Cer_NS	Sphingolipids	19	7	15	15	15	17	25
CoQ	Prenol Lipids	3	1	0	2	2	2	3
DCAE	Sterol Lipids	0	1	2	2	2	2	2
DG	Glycerolipids	11	7	10	11	14	18	19
DGDG	Glycerolipids	3	1	1	1	1	1	4
DHSph	Sphingolipids	1	1	1	1	1	1	2
EGSE	Sterol Lipids	0	1	1	1	1	2	2
EtherLPC	Glycerophospholipids	0	1	1	1	1	1	1
EtherLPE	Glycerophospholipids	4	3	4	4	4	4	4
EtherMGDG	Glycerolipids	7	4	7	7	9	11	12
EtherPG	Glycerophospholipids	11	8	11	11	12	14	15
EtherTG	Glycerolipids	1	3	4	5	6	8	11
FA	Fatty acyls	64	63	74	74	74	82	83
FAHFA	Fatty acyls	17	10	12	12	12	17	23
GPNAE	Glycerophospholipids	2	1	1	1	1	2	2
HexCer_AP	Sphingolipids	12	4	8	8	8	9	14
HexCer_HDS	Sphingolipids	0	1	4	4	4	4	4
HexCer_HS	Sphingolipids	4	2	3	4	4	7	7
HexCer_NS	Sphingolipids	1	1	1	1	1	1	1
LNAPE	Glycerophospholipids	5	3	4	5	5	5	5
LPC	Glycerophospholipids	13	6	9	9	9	10	14
LPE	Glycerophospholipids	7	5	5	5	5	5	8
LPG	Glycerophospholipids	3	2	4	4	4	5	6
LPI	Glycerophospholipids	3	1	2	2	2	2	4
LPS	Glycerophospholipids	2	1	1	1	2	2	3
MG	Glycerolipids	4	5	5	5	5	5	7
NAGlySer	Fatty acyls	2	1	2	2	2	2	2
OxFA	Fatty acyls	17	20	22	22	23	26	26
OxTG	Glycerolipids	8	5	8	9	9	9	10
PC	Glycerophospholipids	5	1	3	3	4	5	6
PE	Glycerophospholipids	11	6	10	10	11	12	15
PG	Glycerophospholipids	10	6	13	13	13	14	17
PI	Glycerophospholipids	4	3	3	4	4	4	9
PI_Cer	Sphingolipids	3	1	4	4	4	4	6
PhytoSph	Sphingolipids	0	1	1	1	1	1	1
SHex	Sphingolipids	1	3	4	4	5	5	5
SISE	Sterol Lipids	9	10	15	16	15	15	15
SL	Sphingolipids	6	6	6	6	6	6	7
SM	Sphingolipids	6	3	3	3	4	4	9
SPE	Glycerophospholipids	6	1	4	4	4	5	6
SSulfate	Sterol Lipids	2	2	2	2	2	2	2
ST	Sterol Lipids	2	2	2	2	3	3	3
STSE	Sterol Lipids	2	1	2	2	5	5	8
Sph	Sphingolipids	0	1	1	1	1	1	2
TG	Glycerolipids	53	60	70	74	80	82	90
Vitamin_E	Prenol Lipids	1	1	1	1	1	1	1
ADGGA	Glycerolipids	4	0	1	1	2	3	6
AHexSIS	Sterol Lipids	2	0	5	5	6	6	6
BMP	Glycerophospholipids	0	0	1	1	1	1	1
BRSE	Sterol Lipids	1	0	1	1	1	1	1
DLCL	Glycerophospholipids	9	0	1	2	2	3	10
DSMSE	Sterol Lipids	1	0	2	2	1	2	2
EtherLPG	Glycerophospholipids	4	0	1	1	1	1	3
KLCAE	Sterol Lipids	0	0	0	0	1	1	1
LCAE	Sterol Lipids	0	0	0	0	1	0	0
LPA	Glycerophospholipids	0	0	1	1	1	2	2
MGDG	Glycerolipids	4	0	1	1	2	2	4
PE_Cer	Sphingolipids	2	0	1	1	2	2	2
SQDG	Glycerolipids	0	0	1	1	1	2	2
TLCAE	Sterol Lipids	0	0	0	0	1	1	1
Cer_BS	Sphingolipids	0	0	0	0	0	1	1
DGGA	Glycerolipids	2	0	0	0	0	1	2
EtherPE	Glycerophospholipids	1	0	0	0	0	1	2
MGMG	Glycerolipids	1	0	0	0	0	1	2
NAGly	Fatty acyls	1	0	0	0	0	1	2
AHexCAS	Sterol Lipids	1	0	1	0	0	0	1
AHexCS	Sterol Lipids	1	0	0	0	0	0	1
DMPE	Glycerophospholipids	1	0	0	0	0	0	1
Hex2Cer	Sphingolipids	2	0	0	0	0	0	2
OxPE	Glycerophospholipids	1	0	0	0	0	0	1
PS	Glycerophospholipids	2	0	0	0	0	0	2
SHexCer	Sphingolipids	5	0	0	0	0	0	5
Total		461	320	448	463	498	557	679
