## Supplementary material for "Using data-dependent and independent hybrid acquisitions for fast liquid chromatography-based untargeted lipidomics": Source data for figures: Srm1950_AnnotationRate.csv

Ontology	Lipidclass	SWATH(1 set)	DDA(1 sample)	DDA(4 samples)	DDA(6 samples)	DDA(7 samples)	DDA(10 samples)	DDA(20 samples)	DDA(20 samples)+SWATH(1 set)	DDA(25min, 4 samples)
CAR	Fatty acyls	8	2	3	4	4	4	4	8	12
CE	Sterol Lipids	20	12	13	13	13	13	13	22	28
Cer_NS	Sphingolipids	11	7	8	10	10	11	13	16	14
DG	Glycerolipids	15	12	13	15	18	18	20	20	36
DMPE	Glycerophospholipids	6	2	4	4	5	5	5	6	5
EtherLPC	Glycerophospholipids	3	2	5	5	5	7	7	7	9
EtherPC	Glycerophospholipids	10	3	6	6	8	10	11	14	29
EtherPE	Glycerophospholipids	14	4	7	8	8	9	12	16	19
EtherTG	Glycerolipids	1	5	8	10	10	10	14	14	8
FA	Fatty acyls	39	34	34	35	38	38	41	41	38
Hex2Cer	Sphingolipids	5	1	1	1	1	1	1	5	3
HexCer_NS	Sphingolipids	4	1	3	3	3	3	4	5	5
LPC	Glycerophospholipids	16	13	15	16	16	17	20	22	20
LPE	Glycerophospholipids	3	2	2	2	2	2	3	4	8
MG	Glycerolipids	2	1	2	2	2	2	2	2	10
OxFA	Fatty acyls	2	2	4	4	5	5	6	7	3
OxTG	Glycerolipids	3	5	7	9	9	9	9	9	7
PC	Glycerophospholipids	19	24	24	25	27	28	28	31	26
PE	Glycerophospholipids	12	5	8	10	10	12	12	12	9
PI	Glycerophospholipids	10	11	11	11	11	11	11	13	13
SM	Sphingolipids	16	20	25	25	25	25	25	31	37
SSulfate	Sterol Lipids	2	2	2	2	2	2	2	2	3
ST	Sterol Lipids	1	1	1	1	1	1	1	1	1
TG	Glycerolipids	109	96	112	115	118	120	120	132	117
Vitamin_E	Prenol Lipids	1	1	1	1	1	1	1	1	0
Cer_NDS	Sphingolipids	2	0	2	2	2	2	2	2	1
Cer_NP	Sphingolipids	3	0	0	0	0	1	2	3	3
DSMSE	Sterol Lipids	0	0	0	0	1	1	2	2	2
GM3	Sphingolipids	2	0	0	1	1	1	2	2	7
Hex3Cer	Sphingolipids	1	0	0	1	1	1	1	1	1
HexCer_HS	Sphingolipids	0	0	0	1	1	1	2	2	0
OxPC	Glycerophospholipids	1	0	2	2	2	2	2	2	5
SHexCer	Sphingolipids	2	0	1	1	1	1	1	2	2
SISE	Sterol Lipids	1	0	0	0	1	1	1	2	1
TG_EST	Glycerolipids	4	0	1	1	1	1	1	5	0
CoQ	Prenol Lipids	1	0	0	0	0	0	1	1	0
EtherLPE	Glycerophospholipids	1	0	0	0	0	0	1	1	2
CASE	Sterol Lipids	0	0	0	0	0	0	0	2	2
BRSE	Sterol Lipids	0	0	0	0	0	0	0	0	1
BileAcid	Sterol Lipids	0	0	0	0	0	0	0	0	1
GD1a	Sphingolipids	0	0	0	0	0	0	0	0	2
GD3	Sphingolipids	0	0	0	0	0	0	0	0	1
Total		350	268	325	346	363	376	403	468	491
